# Leaps and bounds: geographical and ecological distance constrained the colonisation of the Afrotemperate by *Erica*

**DOI:** 10.1101/290791

**Authors:** M.D. Pirie, M. Kandziora, N.M. Nürk, N.C. Le Maitre, A. Mugrabi de Kuppler, B. Gehrke, E.G.H. Oliver, D.U. Bellstedt

## Abstract

The coincidence of long distance dispersal and biome shift is assumed to be the result of a multifaceted interplay between geographical distance and ecological suitability of source and sink areas. Here, we test the influence of these factors on the dispersal history of the flowering plant genus *Erica* (Ericaceae) across the Afrotemperate. We quantify similarity of *Erica* climate niches per biogeographic area using direct observations of species, and test various colonisation scenarios while estimating ancestral areas for the *Erica* clade using parametric biogeographic model testing. We infer that the overall dispersal history of *Erica* across the Afrotemperate is the result of infrequent colonisation limited by geographic proximity and niche similarity. However, the Drakensberg Mountains represent a colonisation sink, rather than acting as a “stepping stone” between more distant and ecologically dissimilar Cape and Tropical African regions. Strikingly, the most dramatic examples of species radiations in *Erica* were the result of single unique dispersals over longer distances between ecologically dissimilar areas, contradicting the rule of phylogenetic biome conservatism. These results highlight the importance of rare biome shifts, in which a unique dispersal event fuels evolutionary radiation.

This article has been peer-reviewed and recommended by: *Peer Community in Evolutionary Biology* (DOI: 10.24072/pci.evolbiol.100065)
