## Appendix 4 for "Leaps and bounds: geographical and ecological distance constrained the colonisation of the Afrotemperate by *Erica*": environmental-distance.csv

E	D	T	M	C
1	0.3488249	0.2741537	0.2082148	0.3527277
0.3488249	1	0.539606	0.5434733	0.7104079
0.2741537	0.539606	1	0.2981096	0.5599753
0.2082148	0.5434733	0.2981096	1	0.484633
0.3527277	0.7104079	0.5599753	0.484633	1
END
